# Exploration of the single-cell transcriptomic landscape identifies aberrant glomerular cell crosstalk in a murine model of WT1 kidney disease

**DOI:** 10.1101/2022.10.11.511555

**Authors:** Jennifer C Chandler, Daniyal J Jafree, Saif Malik, Gideon Pomeranz, Mary Ball, Maria Kolatsi-Joannou, Alice Piapi, William J Mason, Adrian S Woolf, Paul J Winyard, Andrew S Mason, Aoife M Waters, David A Long

## Abstract

The glomerulus mediates kidney ultrafiltration through specialised epithelial cells called podocytes which line a basement membrane shared with blood capillary endothelium. Cell-cell crosstalk is critical for glomerular function, but its investigation in childhood glomerular diseases has received little attention. *WT1* encodes a transcription factor expressed in podocytes, whose heterozygous variants cause devastating kidney disease in childhood. We used single-cell RNA sequencing and ligand-receptor interaction analysis to resolve the glomerular transcriptional landscape of mice that carry an orthologous human mutation in WT1 (*Wt1*^*R394W/+*^). Podocytes were the most dysregulated cell type in early disease, with disrupted angiogenic signalling preceding glomerular capillary loss. Comparative analyses with additional murine and human glomerular disease datasets identified unique transcriptional changes in WT1 glomerular disease, reflecting a non-immunological pathology, whilst revealing a common injury signature across multiple glomerular diseases. Collectively, this work advocates vascular-based therapies over immunosuppressive drugs in the treatment of WT1 glomerular disease.
