## Supplementary Table 1 for "Exploration of the single-cell transcriptomic landscape identifies aberrant glomerular cell crosstalk in a murine model of WT1 kidney disease"

### Sheet: Podocyte DEGs
	Down in Wt1R394W/+ (n=268)										Up in Wt1R394W/+ (n=198)
	Gene	p_val	avg_log2FC	pct.1 Wt1+/+	pct.2 Wt1R394W/+	p_val_adj	Predicted WT1 binding motif				Gene	p_val	avg_log2FC	pct.1 Wt1+/+	pct.2 Wt1R394W/+	p_val_adj	Predicted WT1 binding motif
1	Astn2	0	-1.55989	0.839	0.23	0				1	R3hdml	5.14697e-305	1.08843	0.875	0.953	1.6617e-300
2	Col1a2	0	-1.45217	0.965	0.644	0	yes			2	Cdkn1c	0	1.03718	0.999	0.994	0	yes
3	H2-D1	0	-1.35491	0.996	0.966	0				3	Gpc3	2.9993e-306	1.02371	0.545	0.883	9.68324e-302	yes
4	B2m	0	-1.06724	0.961	0.817	0				4	Gm42418	9.86957e-55	0.991776	0.999	0.999	3.18639e-50
5	Mylk	0	-1.02034	0.992	0.76	0	yes			5	Gm8797	1.03128e-218	0.902536	0.987	0.968	3.32949e-214
6	Ntrk3	0	-1.01243	0.972	0.737	0	yes			6	Aplp1	0	0.888289	0.994	0.966	0	yes
7	H2-K1	0	-0.961324	0.993	0.956	0				7	Pkm	0	0.87309	0.974	0.96	0	yes
8	Sulf1	0	-0.956164	0.978	0.793	0	yes			8	Myl7	3.91285e-35	0.832278	0.228	0.369	1.26326e-30	yes
9	Tmem164	0	-0.951353	0.962	0.747	0				9	Sec61a1	6.70424e-06	0.823017	0.75	0.79	0.216446	yes
10	Gsta4	0	-0.926301	0.989	0.912	0				10	Cald1	1.36019e-245	0.821853	0.673	0.931	4.39137e-241
11	Wif1	0	-0.909983	0.9	0.542	0				11	Kitl	4.30752e-214	0.813469	0.317	0.715	1.39068e-209	yes
12	Samd12	1.10385e-216	-0.852297	0.775	0.392	3.56378e-212	yes			12	Rbfox1	3.99387e-235	0.770533	0.302	0.737	1.28942e-230
13	Med24	0	-0.834033	0.913	0.528	0				13	Gm26532	8.69591e-53	0.766367	0.598	0.706	2.80748e-48
14	Cers6	3.43233e-256	-0.80966	0.996	0.941	1.10813e-251	yes			14	Egf	7.55597e-147	0.742125	0.832	0.909	2.43944e-142
15	Kcng2	0	-0.787551	0.891	0.402	0				15	Fstl1	0	0.741348	0.767	0.933	0
16	Snx31	0	-0.767313	0.937	0.6	0				16	Degs1	0	0.733731	0.993	0.971	0
17	Hspa1b	1.48476e-98	-0.758381	0.987	0.928	4.79355e-94	yes			17	Spon1	1.71125e-274	0.709153	0.239	0.676	5.52476e-270
18	Shisa3	0	-0.74725	0.992	0.923	0				18	Adm	1.15673e-120	0.657624	0.966	0.96	3.73449e-116	yes
19	Usp53	4.55318e-173	-0.744051	0.922	0.779	1.46999e-168				19	Rasl11a	3.5284e-136	0.656145	0.994	0.977	1.13914e-131
20	Smarca2	3.11564e-284	-0.740794	0.963	0.806	1.00588e-279				20	Uqcc2	8.09879e-242	0.65492	0.88	0.919	2.61469e-237	yes
21	Lrmda	3.16053e-139	-0.734869	0.935	0.803	1.02038e-134				21	Dusp14	1.35545e-235	0.64471	0.355	0.752	4.37606e-231	yes
22	Sox5	9.98929e-215	-0.728749	0.996	0.935	3.22504e-210	yes			22	Pik3r1	1.10452e-168	0.628104	0.773	0.909	3.56593e-164
23	Efna5	6.80636e-186	-0.725101	0.376	0.027	2.19743e-181				23	Aebp1	3.73326e-71	0.614284	0.933	0.931	1.20528e-66	yes
24	Cd59a	0	-0.716401	0.997	0.964	0				24	Lrrc49	0	0.610606	0.391	0.827	0
25	Tmem108	1.39007e-192	-0.70629	0.993	0.932	4.48785e-188				25	Arhgap29	1.10199e-170	0.607405	0.907	0.946	3.55778e-166
26	Pitpnc1	4.89083e-157	-0.70343	0.901	0.693	1.57901e-152	yes			26	Cyp26a1	7.5282e-101	0.594308	0.036	0.223	2.43048e-96	yes
27	Asic2	1.07218e-210	-0.678251	0.651	0.247	3.46152e-206				27	Cxcl12	1.42543e-65	0.593819	0.793	0.873	4.602e-61
28	Thsd7a	4.77685e-201	-0.667451	1	0.981	1.54221e-196				28	Eif3m	5.50373e-306	0.579995	0.998	0.976	1.77688e-301	yes
29	Nrp1	9.69967e-289	-0.651289	0.97	0.814	3.13154e-284	yes			29	Magi3	5.17026e-48	0.575388	0.54	0.703	1.66922e-43	yes
30	Etl4	3.89836e-155	-0.648742	0.944	0.798	1.25859e-150	yes			30	Ptchd4	3.32026e-96	0.570988	0.429	0.708	1.07195e-91	yes
31	Gm266	9.92749e-254	-0.635743	0.946	0.731	3.20509e-249	yes			31	Ccn2	1.95498e-52	0.569293	0.969	0.963	6.31164e-48
32	Alad	6.00183e-301	-0.633926	0.953	0.766	1.93769e-296				32	Gpx3	0	0.552844	0.065	0.58	0
33	Flrt2	8.65344e-75	-0.625371	0.977	0.917	2.79376e-70				33	Nphs2	0	0.549117	1	0.993	0	yes
34	Cystm1	2.43221e-222	-0.617705	0.977	0.826	7.85238e-218				34	Vamp5	2.94391e-133	0.542508	0.91	0.929	9.50442e-129
35	Plce1	5.17749e-224	-0.612778	0.999	0.966	1.67155e-219				35	Slc27a3	3.35717e-160	0.522451	0.719	0.888	1.08386e-155
36	Agrp	3.15907e-173	-0.609814	0.984	0.911	1.0199e-168	yes			36	Sh3bp5	7.4888e-209	0.517083	0.303	0.689	2.41776e-204
37	Car12	1.07962e-232	-0.608432	0.935	0.684	3.48557e-228	yes			37	Jdp2	1.6987e-162	0.506184	0.51	0.796	5.48426e-158	yes
38	Elmo1	9.07211e-166	-0.602331	0.971	0.881	2.92893e-161	yes			38	Nckap5	3.22282e-134	0.503231	0.219	0.513	1.04049e-129	yes
39	Fchsd2	2.61034e-127	-0.599984	0.987	0.927	8.42747e-123	yes			39	F2r	2.54057e-118	0.500556	0.93	0.952	8.20223e-114
40	Mgat4a	1.25279e-225	-0.598696	0.885	0.636	4.04464e-221				40	Cst3	4.63846e-155	0.492315	0.99	0.962	1.49753e-150	yes
41	Sntb2	2.37689e-163	-0.596145	0.951	0.803	7.67378e-159				41	Ppat	1.90707e-95	0.492143	0.653	0.814	6.15697e-91
42	Magi2	4.33399e-180	-0.59524	1	0.989	1.39923e-175	yes			42	Ier3	1.18748e-57	0.485369	0.941	0.935	3.83376e-53
43	H2-Q6	3.76807e-170	-0.593645	0.999	0.971	1.21652e-165				43	Gmpr	5.39657e-222	0.479216	0.377	0.762	1.74228e-217
44	Csrp2	3.76325e-176	-0.588135	0.984	0.921	1.21497e-171				44	Pcolce	6.30316e-157	0.473676	0.99	0.96	2.03498e-152	yes
45	Hspa1a	1.00864e-62	-0.568541	0.986	0.941	3.25639e-58	yes			45	Ccn1	7.37536e-35	0.471519	0.94	0.934	2.38113e-30
46	Trabd2b	1.53802e-180	-0.565119	0.759	0.432	4.96549e-176				46	Cd59b	1.87721e-137	0.46961	0.778	0.902	6.06058e-133
47	Kank1	6.01159e-175	-0.553685	0.999	0.967	1.94084e-170	yes			47	Nr4a1	2.63893e-54	0.466862	0.897	0.928	8.51977e-50	yes
48	Ror1	4.57429e-117	-0.548138	0.844	0.633	1.47681e-112	yes			48	Tspan2	3.47413e-159	0.463853	0.986	0.962	1.12162e-154
49	Auts2	6.38467e-137	-0.547727	0.996	0.959	2.06129e-132	yes			49	Tmem54	1.15723e-132	0.457763	0.975	0.948	3.73613e-128	yes
50	Stat3	6.54511e-78	-0.545475	0.962	0.907	2.11309e-73	yes			50	Dusp1	1.49277e-38	0.451129	0.964	0.95	4.8194e-34	yes
51	Rbms3	5.35388e-132	-0.539121	0.988	0.924	1.7285e-127				51	Nap1l1	2.39755e-172	0.448176	0.996	0.974	7.7405e-168
52	H2-Q4	2.97552e-192	-0.536878	0.881	0.653	9.60647e-188				52	Rgs7bp	1.72857e-175	0.44772	0.031	0.305	5.5807e-171
53	Adamts6	3.95621e-196	-0.535448	0.478	0.095	1.27726e-191	yes			53	Pstpip2	7.16114e-153	0.4461	0.109	0.417	2.31198e-148
54	Spry1	5.60109e-202	-0.526778	0.661	0.271	1.80831e-197				54	Colgalt2	2.84293e-109	0.445468	0.944	0.951	9.17839e-105
55	Zbtb7c	1.93064e-160	-0.520926	0.996	0.954	6.23308e-156	yes			55	Abat	3.32931e-171	0.444193	0.47	0.785	1.07487e-166
56	Hsph1	1.32324e-30	-0.520035	0.919	0.875	4.27207e-26	yes			56	Tmsb4x	3.91634e-194	0.43893	1	0.997	1.26439e-189	yes
57	Pdzd2	7.92422e-114	-0.519336	0.905	0.764	2.55833e-109				57	mt-Cytb	5.49836e-133	0.435193	0.998	0.985	1.77514e-128
58	Pag1	1.38851e-98	-0.515252	0.982	0.91	4.48279e-94				58	Ppic	1.07871e-153	0.43153	0.585	0.805	3.48261e-149	yes
59	Gas7	5.13795e-146	-0.508867	0.968	0.868	1.65879e-141	yes			59	Ankrd1	3.79309e-91	0.424834	0.392	0.643	1.2246e-86
60	Ints6	4.46611e-79	-0.507555	0.768	0.614	1.44188e-74	yes			60	Ccnd1	1.42854e-103	0.423326	0.413	0.667	4.61204e-99	yes
61	Cry1	4.04181e-156	-0.507499	0.874	0.678	1.3049e-151				61	Ndufs2	3.34034e-140	0.417607	0.951	0.939	1.07843e-135
62	Ncf2	0	-0.503007	0.616	0.08	0	yes			62	Lgals1	4.03259e-97	0.416513	0.401	0.649	1.30192e-92	yes
63	Gm13814	4.766e-124	-0.500292	0.876	0.667	1.5387e-119	yes			63	Fosb	2.20178e-33	0.41503	0.919	0.899	7.10844e-29
64	Rassf8	4.91728e-136	-0.499812	0.962	0.888	1.58754e-131				64	mt-Co3	3.02234e-97	0.413203	0.999	0.995	9.75763e-93	yes
65	St6gal1	2.45243e-129	-0.49757	0.977	0.893	7.91767e-125	yes			65	Crim1	3.14694e-89	0.409994	1	0.97	1.01599e-84	yes
66	Sertad2	1.74006e-69	-0.496049	0.904	0.822	5.61778e-65	yes			66	mt-Atp6	2.01431e-84	0.408737	0.998	0.991	6.5032e-80
67	Gm29266	3.04457e-107	-0.491683	0.999	0.96	9.82941e-103				67	Gm1673	1.75857e-137	0.406926	0.33	0.645	5.67753e-133	yes
68	Foxs1	3.08423e-229	-0.488679	0.59	0.15	9.95743e-225				68	Mfge8	1.43764e-97	0.404176	0.991	0.957	4.64141e-93	yes
69	Pard3b	4.43928e-149	-0.487334	1	0.984	1.43322e-144	yes			69	mt-Co2	3.74975e-89	0.397936	0.998	0.982	1.21061e-84
70	Fxyd6	3.49614e-219	-0.483874	0.489	0.081	1.12873e-214	yes			70	Parm1	1.22167e-222	0.396503	0.017	0.331	3.94415e-218	yes
71	Epc1	5.69378e-37	-0.483066	0.91	0.848	1.83824e-32	yes			71	Slc6a6	5.73653e-42	0.396447	0.93	0.928	1.85204e-37	yes
72	Nbl1	1.24823e-173	-0.482972	0.94	0.795	4.0299e-169	yes			72	38961	8.29988e-107	0.394556	0.527	0.77	2.67961e-102
73	Arl4d	1.82371e-124	-0.481104	0.81	0.607	5.88786e-120				73	Serpinh1	2.3211e-69	0.394441	0.89	0.91	7.49367e-65	yes
74	Plxdc2	3.56781e-131	-0.480565	0.998	0.96	1.15187e-126	yes			74	Hivep2	3.45926e-39	0.387898	0.911	0.931	1.11682e-34	yes
75	Pex14	8.46774e-176	-0.480435	0.945	0.827	2.73381e-171	yes			75	Gadd45b	2.31628e-42	0.38369	0.914	0.935	7.47811e-38	yes
76	Zfp462	6.95331e-97	-0.471558	0.978	0.923	2.24488e-92	yes			76	Ston2	1.62269e-93	0.383247	0.658	0.838	5.23884e-89
77	Il34	1.69035e-229	-0.470378	0.66	0.23	5.45728e-225				77	mt-Nd3	8.22486e-54	0.376404	0.995	0.959	2.6554e-49	yes
78	Bcam	2.09951e-165	-0.46927	0.996	0.959	6.77827e-161	yes			78	Tdrd5	8.97711e-92	0.376311	0.994	0.97	2.89826e-87	yes
79	Prkd1	5.22844e-115	-0.463975	0.743	0.492	1.688e-110	yes			79	Clu	1.51581e-172	0.372081	0.096	0.419	4.8938e-168
80	Bmpr1b	6.64051e-99	-0.461399	0.388	0.129	2.14389e-94				80	Selenow	7.38933e-104	0.371741	0.981	0.946	2.38564e-99
81	Tnfsf12	1.00712e-187	-0.460509	0.88	0.655	3.2515e-183	yes			81	Tns3	7.23472e-125	0.369044	0.993	0.972	2.33573e-120
82	Mafb	1.18787e-171	-0.459362	0.999	0.977	3.83504e-167	yes			82	Sema3b	3.20919e-108	0.367687	0.608	0.798	1.03609e-103	yes
83	Gpr39	3.7886e-146	-0.457214	0.432	0.105	1.22315e-141				83	Fam174b	2.84918e-142	0.367308	0.33	0.648	9.19859e-138
84	Jarid2	3.91408e-62	-0.456154	0.981	0.93	1.26366e-57	yes			84	Npr3	8.33405e-120	0.365588	0.997	0.971	2.69065e-115	yes
85	Zbtb20	7.86776e-148	-0.450597	1	0.972	2.54011e-143				85	Bsg	9.01044e-127	0.363341	0.99	0.963	2.90902e-122	yes
86	Eml2	1.42992e-130	-0.449809	0.969	0.907	4.6165e-126				86	Tcim	1.87193e-96	0.36244	0.257	0.515	6.04354e-92
87	Kcnq1ot1	1.38506e-63	-0.447986	0.993	0.94	4.47166e-59	yes			87	Lgmn	7.57491e-105	0.360647	0.793	0.893	2.44556e-100
88	Tsc22d3	1.03867e-64	-0.442914	0.896	0.795	3.35335e-60				88	Rplp1	7.68826e-144	0.360047	0.99	0.961	2.48216e-139
89	Nck2	7.8651e-123	-0.441235	0.992	0.947	2.53925e-118				89	Il18	2.11826e-138	0.359391	0.223	0.534	6.83882e-134
90	Pabpc1	1.10888e-129	-0.440165	0.991	0.954	3.58003e-125	yes			90	Sik1	8.09646e-97	0.357396	0.464	0.714	2.61394e-92	yes
91	Ephb1	7.00577e-104	-0.437918	0.989	0.935	2.26181e-99	yes			91	Hoxb9	1.06467e-231	0.352857	0.046	0.404	3.43728e-227	yes
92	Plpp3	3.09083e-117	-0.430689	0.871	0.707	9.97874e-113	yes			92	Dag1	7.74889e-154	0.351932	0.999	0.97	2.50173e-149	yes
93	Tsc22d2	7.08951e-63	-0.427079	0.862	0.769	2.28885e-58				93	Slk	2.40764e-78	0.350937	0.891	0.922	7.77306e-74
94	Prkce	1.01224e-96	-0.42566	0.952	0.863	3.268e-92	yes			94	Gas1	3.02165e-23	0.346144	0.939	0.925	9.75539e-19	yes
95	Vegfa	2.69817e-234	-0.424172	1	0.976	8.71104e-230	yes			95	Mir99ahg	4.58318e-65	0.346023	0.406	0.646	1.47968e-60
96	Cdon	2.22606e-212	-0.422968	0.55	0.14	7.18685e-208				96	Ptgds	2.22614e-90	0.344226	0.098	0.32	7.1871e-86	yes
97	Npl	3.92294e-138	-0.422046	0.945	0.847	1.26652e-133				97	Cox6c	4.36038e-132	0.341656	0.993	0.971	1.40775e-127	yes
98	Nell2	2.34278e-103	-0.419449	0.777	0.537	7.56365e-99	yes			98	mt-Nd4	2.23055e-58	0.340753	0.999	0.977	7.20134e-54
99	Ifngr1	1.22944e-138	-0.417529	0.991	0.938	3.96924e-134				99	Rerg	2.46234e-215	0.340643	0.048	0.39	7.94966e-211
100	Zfp385b	3.85816e-83	-0.414065	0.997	0.955	1.24561e-78				100	Slc25a4	5.09107e-107	0.340425	0.975	0.946	1.64365e-102
101	Nectin2	3.22678e-145	-0.411752	0.935	0.807	1.04177e-140				101	Bmp7	1.77932e-101	0.337932	0.954	0.945	5.74453e-97	yes
102	Zfp423	7.89547e-102	-0.404831	0.907	0.786	2.54905e-97	yes			102	Fuca1	1.30593e-97	0.336266	0.761	0.87	4.21619e-93	yes
103	Rassf1	1.09964e-75	-0.404627	0.917	0.847	3.55018e-71	yes			103	Hspb1	4.79587e-18	0.336029	0.961	0.959	1.54835e-13
104	Plekhg5	1.24263e-198	-0.400114	0.724	0.369	4.01183e-194				104	Tmem178	1.14784e-86	0.335152	0.494	0.732	3.70579e-82	yes
105	Rgl1	5.8997e-174	-0.399025	0.587	0.232	1.90472e-169	yes			105	Tuba1a	5.58951e-38	0.334298	0.967	0.937	1.80457e-33	yes
106	Gabrb1	2.09827e-61	-0.398394	0.641	0.439	6.77427e-57				106	Chpt1	4.77537e-89	0.329406	0.963	0.942	1.54173e-84
107	Osbpl9	1.37468e-83	-0.398087	0.998	0.967	4.43815e-79				107	Camk2d	2.75501e-33	0.326033	0.939	0.931	8.89455e-29	yes
108	Agap1	9.23518e-95	-0.3973	0.968	0.902	2.98158e-90	yes			108	Gm12829	1.23785e-98	0.32546	0.17	0.418	3.9964e-94	yes
109	Hspb8	3.92603e-84	-0.396132	0.904	0.76	1.26752e-79				109	Nexn	2.65285e-89	0.323802	0.441	0.692	8.56473e-85	yes
110	Nebl	3.23364e-98	-0.395411	1	0.972	1.04398e-93	yes			110	Eml1	3.0436e-66	0.322271	0.889	0.923	9.82625e-62	yes
111	Pknox2	3.18733e-45	-0.395322	0.725	0.608	1.02903e-40	yes			111	Cxcl1	2.12711e-88	0.321905	0.106	0.326	6.86739e-84	yes
112	Fam129b	1.12815e-125	-0.394926	0.974	0.902	3.64223e-121				112	Ndufa4	1.54458e-86	0.320419	0.988	0.959	4.98666e-82
113	Tm4sf1	1.57159e-115	-0.394593	0.998	0.978	5.07389e-111				113	Rpl5	4.54161e-102	0.318699	0.986	0.954	1.46626e-97	yes
114	Tcf7l1	7.87176e-85	-0.394129	0.745	0.539	2.5414e-80	yes			114	Ccser1	2.99982e-95	0.317952	0.164	0.423	9.68491e-91
115	Rhob	8.62615e-49	-0.39362	0.958	0.913	2.78495e-44	yes			115	Hivep1	1.1828e-46	0.31691	0.934	0.939	3.81866e-42	yes
116	Maml3	2.9364e-80	-0.392991	0.999	0.965	9.48017e-76	yes			116	Pbx1	1.43087e-27	0.315533	0.6	0.715	4.61957e-23	yes
117	Glcci1	3.5353e-103	-0.392975	0.993	0.95	1.14137e-98	yes			117	Ndufa1	4.39922e-93	0.31466	0.978	0.938	1.42029e-88	yes
118	Ptma	1.6074e-140	-0.392576	0.998	0.975	5.18948e-136	yes			118	Fbxl7	1.37333e-34	0.312557	0.3	0.456	4.43378e-30
119	Wls	4.50837e-36	-0.392028	0.997	0.966	1.45553e-31				119	Selenof	1.34787e-110	0.31122	0.993	0.959	4.3516e-106	yes
120	AC149090.1	8.15402e-145	-0.387233	0.862	0.644	2.63253e-140				120	mt-Co1	1.43577e-58	0.311203	0.999	0.986	4.63538e-54
121	Man1a	1.96275e-25	-0.385389	0.728	0.635	6.33672e-21				121	Ftl1	6.02194e-79	0.309815	0.996	0.979	1.94418e-74	yes
122	St3gal3	3.50784e-93	-0.378105	0.995	0.951	1.13251e-88	yes			122	Ergic1	3.20716e-85	0.307833	0.609	0.788	1.03543e-80	yes
123	Rere	1.22129e-70	-0.376704	0.992	0.949	3.94294e-66				123	Atp5g3	8.74123e-82	0.306627	0.971	0.938	2.82211e-77	yes
124	Parp4	2.12882e-70	-0.375864	0.988	0.945	6.8729e-66				124	Rplp0	2.83942e-95	0.305313	0.99	0.97	9.16707e-91	yes
125	Cblb	1.99143e-45	-0.375738	0.999	0.961	6.42932e-41				125	Kazn	3.03467e-101	0.304675	0.379	0.66	9.79742e-97
126	Epn3	6.08736e-141	-0.375012	0.942	0.812	1.9653e-136	yes			126	Crip1	2.09149e-22	0.304463	0.889	0.889	6.75238e-18
127	Abr	6.46157e-148	-0.374164	0.869	0.645	2.08612e-143				127	mt-Nd1	6.62195e-32	0.302593	0.997	0.969	2.1379e-27
128	Dock4	6.41348e-67	-0.370362	1	0.973	2.07059e-62				128	Tnfrsf12a	1.52513e-38	0.302284	0.86	0.89	4.9239e-34	yes
129	Nde1	7.02247e-137	-0.368047	0.938	0.824	2.2672e-132				129	Pla2g7	8.51317e-136	0.301725	0.027	0.25	2.74848e-131	yes
130	Mat2a	5.41377e-47	-0.365736	0.972	0.926	1.74783e-42				130	Nupr1	8.56722e-34	0.29984	0.999	0.985	2.76593e-29	yes
131	Ext1	7.4694e-41	-0.364185	0.972	0.921	2.4115e-36	yes			131	Cox8a	3.60183e-109	0.299466	0.998	0.973	1.16285e-104
132	Vcl	5.15794e-25	-0.359322	0.922	0.863	1.66524e-20				132	Pcsk5	2.23676e-40	0.297453	0.904	0.932	7.22139e-36	yes
133	Itpr3	1.065e-126	-0.358426	0.811	0.579	3.43835e-122				133	Uaca	4.99997e-77	0.297245	0.998	0.97	1.61424e-72
134	Ntng2	2.5152e-66	-0.355069	0.918	0.817	8.12031e-62	yes			134	Plat	1.82776e-135	0.296081	1	0.987	5.90093e-131	yes
135	Anxa4	4.16958e-138	-0.354706	0.991	0.947	1.34615e-133				135	Cenpb	2.8912e-76	0.295995	0.735	0.842	9.33424e-72
136	Lgalsl	1.90254e-77	-0.354274	0.922	0.829	6.14236e-73				136	Fez2	3.90687e-86	0.295889	0.919	0.924	1.26133e-81
137	Lrrc1	1.77765e-105	-0.349883	0.975	0.919	5.73913e-101				137	Pkdcc	1.25957e-54	0.293223	0.737	0.833	4.06653e-50	yes
138	Hspd1	3.91878e-26	-0.349764	0.959	0.911	1.26518e-21				138	Btbd11	3.84191e-68	0.292897	0.253	0.49	1.24036e-63	yes
139	Mapt	9.57957e-106	-0.349034	0.998	0.965	3.09276e-101				139	Csrp1	6.54142e-16	0.291528	0.614	0.678	2.1119e-11	yes
140	Ksr1	6.72644e-42	-0.349027	0.954	0.906	2.17163e-37				140	Cryab	5.70571e-58	0.291454	0.997	0.974	1.84209e-53	yes
141	Plekha5	3.73525e-76	-0.348506	0.968	0.914	1.20593e-71	yes			141	Anxa5	3.56788e-53	0.28896	0.942	0.921	1.15189e-48	yes
142	B4galt1	4.45828e-56	-0.347169	0.84	0.718	1.43936e-51				142	Ost4	4.51019e-84	0.287921	0.988	0.952	1.45612e-79	yes
143	Dpysl2	3.2916e-115	-0.345884	0.992	0.949	1.06269e-110				143	Eya4	1.65354e-47	0.286454	0.625	0.788	5.33845e-43	yes
144	Actb	4.91498e-76	-0.345409	0.999	0.993	1.5868e-71	yes			144	Htra1	3.77179e-102	0.283091	0.998	0.975	1.21772e-97
145	Optn	1.14231e-98	-0.345256	0.981	0.932	3.68795e-94				145	Tpm1	3.01663e-56	0.283	0.996	0.974	9.7392e-52	yes
146	Tmed3	1.85013e-96	-0.345245	0.93	0.839	5.97315e-92				146	Rell1	7.09644e-91	0.282752	0.408	0.666	2.29108e-86
147	Dock5	5.68286e-69	-0.341267	0.99	0.947	1.83471e-64	yes			147	Gadd45a	4.87198e-71	0.281875	0.996	0.969	1.57292e-66
148	Lrba	5.77519e-72	-0.340557	0.958	0.884	1.86452e-67	yes			148	Rhpn1	3.91556e-88	0.281716	0.999	0.976	1.26414e-83	yes
149	Tenm4	3.36543e-129	-0.337812	0.31	0.039	1.08653e-124	yes			149	Pros1	3.18904e-42	0.280904	0.983	0.961	1.02958e-37
150	Cd55	1.45464e-95	-0.334664	0.989	0.939	4.6963e-91	yes			150	Ahnak	1.8397e-46	0.280631	0.953	0.941	5.93947e-42	yes
151	Znrf3	8.77613e-49	-0.334431	0.882	0.78	2.83337e-44	yes			151	Ptpn1	2.47107e-64	0.280343	0.944	0.939	7.97784e-60
152	Zfp608	2.08541e-36	-0.333469	0.903	0.84	6.73274e-32	yes			152	Golim4	2.29488e-90	0.280018	0.999	0.974	7.40903e-86	yes
153	H2-T23	2.32692e-93	-0.333272	0.971	0.899	7.51247e-89	yes			153	Reep1	3.4014e-227	0.27899	0.03	0.365	1.09814e-222
154	Kmt5a	1.66444e-102	-0.333267	0.909	0.777	5.37364e-98	yes			154	Bicc1	3.77789e-44	0.278127	0.548	0.731	1.21969e-39	yes
155	Trib2	1.00553e-83	-0.331049	0.99	0.947	3.24634e-79				155	Rpl21	5.95959e-95	0.277849	0.997	0.983	1.92405e-90
156	Pde3a	1.85335e-52	-0.331033	0.988	0.94	5.98354e-48	yes			156	Ccnd2	2.56927e-75	0.276412	0.116	0.312	8.29488e-71	yes
157	Nectin4	1.08866e-101	-0.330515	0.801	0.614	3.51473e-97	yes			157	Ndufb1-ps	1.65098e-71	0.276034	0.985	0.944	5.33019e-67
158	Cacna2d2	5.91044e-79	-0.330138	0.804	0.626	1.90819e-74				158	Ndufb3	1.02869e-59	0.276001	0.954	0.929	3.32112e-55	yes
159	Arid1b	9.56915e-76	-0.328964	0.956	0.887	3.0894e-71	yes			159	Me3	1.08742e-161	0.275449	0.091	0.4	3.51073e-157
160	Dusp15	1.82242e-145	-0.328955	0.675	0.354	5.88367e-141	yes			160	Fkbp9	7.28555e-71	0.274582	0.948	0.927	2.35214e-66
161	Loxl2	1.22542e-146	-0.32794	0.918	0.351	3.95627e-142				161	Slc25a3	1.98029e-96	0.272862	0.996	0.972	6.39337e-92	yes
162	Pitpnm3	3.92742e-138	-0.327678	0.525	0.193	1.26797e-133				162	Pnrc2	3.31847e-34	0.272399	0.853	0.864	1.07137e-29	yes
163	C1qtnf7	4.78254e-47	-0.327541	0.991	0.955	1.54404e-42				163	Actn1	1.02551e-41	0.271672	0.891	0.909	3.31086e-37	yes
164	Ppp1r10	1.61119e-96	-0.32574	0.786	0.606	5.20172e-92				164	Gm47283	6.21509e-42	0.270819	0.937	0.933	2.00654e-37
165	Irf1	7.23049e-24	-0.325426	0.686	0.612	2.33436e-19				165	Dhrs3	1.21982e-59	0.269698	0.401	0.608	3.93819e-55	yes
166	Pard3bos1	1.06212e-59	-0.322025	0.856	0.718	3.42906e-55				166	Alcam	2.28604e-24	0.269697	0.904	0.907	7.38047e-20
167	Rhbdl3	6.24232e-75	-0.321957	0.799	0.632	2.01533e-70	yes			167	Cox7c	5.7663e-78	0.269535	0.993	0.963	1.86165e-73
168	Mcc	6.67617e-38	-0.32147	0.997	0.961	2.1554e-33	yes			168	Adamts9	8.33007e-17	0.269435	0.647	0.733	2.68936e-12
169	Cys1	7.22615e-63	-0.320356	0.623	0.435	2.33296e-58	yes			169	Enah	3.80835e-40	0.268554	0.562	0.71	1.22953e-35	yes
170	Gabra4	1.46089e-63	-0.319755	0.647	0.452	4.71648e-59	yes			170	Steap3	3.153e-48	0.268316	0.953	0.939	1.01794e-43	yes
171	Elovl5	5.95107e-61	-0.318518	0.708	0.547	1.9213e-56	yes			171	Prdx2	1.22262e-53	0.268117	0.973	0.943	3.94724e-49
172	Pawr	7.46248e-23	-0.31767	0.946	0.898	2.40926e-18	yes			172	Fgl2	6.74689e-18	0.267213	0.298	0.395	2.17823e-13
173	Itgb8	1.52529e-43	-0.314777	0.924	0.855	4.92441e-39	yes			173	Cox5a	2.76971e-62	0.266593	0.976	0.938	8.94202e-58	yes
174	Acot2	2.12445e-25	-0.314042	0.8	0.724	6.85878e-21				174	Arhgap24	1.34199e-104	0.266284	1	0.974	4.3326e-100	yes
175	Tnfaip8	3.44132e-75	-0.313542	0.956	0.883	1.11103e-70				175	Myl12a	5.33377e-86	0.26621	0.997	0.977	1.72201e-81	yes
176	Ust	4.90723e-121	-0.313149	0.312	0.048	1.5843e-116				176	Mbd2	3.7767e-77	0.265355	0.959	0.948	1.21931e-72	yes
177	Plcl1	5.53356e-47	-0.31263	0.997	0.959	1.78651e-42				177	Cnn2	5.12045e-59	0.264153	0.491	0.673	1.65314e-54	yes
178	Aifm3	2.72284e-122	-0.311593	0.639	0.357	8.79068e-118				178	Mertk	3.70961e-53	0.263866	0.998	0.971	1.19765e-48
179	Nars2	2.9767e-58	-0.311338	0.846	0.737	9.61027e-54				179	Dse	8.52644e-59	0.263236	0.654	0.811	2.75276e-54	yes
180	Tcf21	3.74332e-56	-0.311214	0.997	0.966	1.20853e-51				180	Dynll1	1.77674e-36	0.26305	0.99	0.96	5.7362e-32
181	Adamts16	3.40822e-27	-0.311078	0.752	0.662	1.10034e-22	yes			181	Tnfaip2	1.22177e-49	0.262171	0.769	0.855	3.94447e-45	yes
182	1110038B12Rik	8.69063e-67	-0.310173	0.754	0.617	2.80577e-62				182	Ldlrap1	9.13435e-62	0.262159	0.69	0.806	2.94903e-57	yes
183	Msi2	1.57352e-69	-0.307946	0.99	0.946	5.08011e-65	yes			183	Ntn4	2.31411e-23	0.262139	0.166	0.271	7.47112e-19	yes
184	Hoxc8	9.59497e-70	-0.306524	0.984	0.927	3.09774e-65	yes			184	Rcan2	6.44959e-149	0.259944	0.016	0.239	2.08225e-144	yes
185	Ctnnd1	7.83457e-40	-0.306217	0.962	0.919	2.52939e-35				185	Gm2000	1.49144e-64	0.256385	0.751	0.844	4.8151e-60
186	Dach1	1.64515e-49	-0.304704	0.999	0.975	5.31138e-45	yes			186	Cd302	1.78662e-95	0.255715	0.325	0.595	5.76811e-91	yes
187	Nufip2	3.19264e-38	-0.304264	0.913	0.874	1.03074e-33				187	Nt5c3	1.17139e-53	0.255657	0.821	0.882	3.78182e-49	yes
188	Vtcn1	6.65699e-86	-0.301661	0.625	0.395	2.14921e-81	yes			188	Bok	1.72987e-134	0.254416	0.099	0.373	5.58489e-130	yes
189	Npas2	1.08802e-70	-0.300682	0.577	0.36	3.51268e-66				189	Plod2	2.89996e-26	0.254188	0.975	0.947	9.36252e-22
190	Slc9a3r2	1.14957e-111	-0.300058	0.995	0.968	3.71139e-107	yes			190	Igfbp7	2.40028e-125	0.253868	1	0.994	7.7493e-121	yes
191	Fmnl2	5.98743e-39	-0.299842	0.992	0.958	1.93304e-34				191	Net1	3.12885e-52	0.253838	0.543	0.705	1.01015e-47
192	Cited2	1.93484e-05	-0.298415	0.967	0.928	0.624663				192	Prss23	4.77463e-134	0.252364	0.093	0.368	1.54149e-129	yes
193	Pcsk6	5.07962e-88	-0.296158	0.83	0.611	1.63996e-83				193	Ostf1	1.84167e-57	0.252019	0.976	0.948	5.94582e-53	yes
194	Syne1	7.7481e-44	-0.29522	0.983	0.93	2.50147e-39	yes			194	Alb	1.12785e-103	0.25182	0.131	0.382	3.64126e-99
195	Ctdspl	3.01654e-72	-0.294083	0.997	0.96	9.73889e-68	yes			195	Acpp	7.38063e-48	0.251218	0.928	0.945	2.38284e-43
196	Galc	1.94195e-77	-0.293517	0.952	0.874	6.26957e-73				196	Aagab	5.20238e-55	0.250961	0.94	0.933	1.67959e-50	yes
197	Arhgap32	4.65971e-44	-0.292164	0.892	0.831	1.50439e-39				197	Cox17	6.0029e-56	0.2506	0.973	0.93	1.93804e-51
198	Mcu	3.4365e-49	-0.291869	0.944	0.866	1.10947e-44				198	Atp5l	3.48941e-68	0.250533	0.989	0.957	1.12656e-63
199	Zswim6	8.04629e-30	-0.290777	0.982	0.92	2.59774e-25	yes										0.5404
200	Mpp7	2.10276e-11	-0.290657	0.89	0.847	6.78876e-07
201	Ppp1r15a	6.81618e-33	-0.290564	0.892	0.82	2.2006e-28
202	Stat1	3.08915e-63	-0.290044	0.697	0.547	9.97333e-59
203	Nlk	5.66861e-37	-0.289908	0.978	0.927	1.83011e-32	yes
204	Pank1	2.3343e-94	-0.288094	0.705	0.48	7.53628e-90	yes
205	Sncaip	4.5783e-45	-0.287837	0.996	0.96	1.4781e-40	yes
206	Tuba1b	3.63892e-67	-0.28695	0.992	0.95	1.17483e-62
207	Cep85l	6.23272e-34	-0.285123	0.962	0.902	2.01223e-29
208	Hspe1	9.02252e-13	-0.284664	0.983	0.941	2.91292e-08
209	Fam172a	5.36972e-43	-0.284509	0.917	0.853	1.73361e-38
210	Pde4b	1.77531e-51	-0.283842	0.996	0.96	5.73159e-47
211	Mier1	1.22495e-76	-0.283839	0.975	0.908	3.95474e-72	yes
212	Sash1	3.16017e-80	-0.283025	0.743	0.552	1.02026e-75
213	Usp37	2.03034e-37	-0.282714	0.593	0.46	6.55496e-33
214	Bcl6	8.87935e-80	-0.282684	0.521	0.299	2.8667e-75
215	Fnbp1l	1.84394e-71	-0.281098	0.997	0.967	5.95315e-67	yes
216	Usp54	3.92065e-27	-0.280144	0.627	0.535	1.26578e-22
217	Notch2	1.80906e-52	-0.279908	0.88	0.772	5.84054e-48
218	Arih1	1.08599e-20	-0.279112	0.919	0.878	3.50613e-16
219	Prxl2c	5.70643e-81	-0.278524	0.949	0.875	1.84232e-76
220	Rreb1	6.47478e-44	-0.27837	0.876	0.813	2.09038e-39	yes
221	Calm3	1.91443e-78	-0.276471	0.939	0.85	6.18075e-74	yes
222	Dync1i1	9.58251e-25	-0.275703	0.93	0.891	3.09371e-20
223	Samd5	3.91971e-74	-0.27568	0.782	0.611	1.26548e-69
224	Ctsh	8.08193e-60	-0.275525	0.484	0.283	2.60925e-55
225	Dlgap4	1.47295e-36	-0.275437	0.969	0.92	4.75543e-32	yes
226	Ncald	3.06323e-71	-0.274876	0.504	0.283	9.88962e-67	yes
227	Sik2	6.91094e-19	-0.274673	0.775	0.707	2.2312e-14
228	Lgr4	3.34354e-42	-0.273955	0.962	0.901	1.07946e-37	yes
229	Igf1r	7.78773e-44	-0.27338	0.99	0.951	2.51427e-39	yes
230	Arhgap18	3.98147e-51	-0.273016	0.978	0.925	1.28542e-46	yes
231	Arhgef18	4.87962e-65	-0.272102	0.997	0.964	1.57539e-60	yes
232	Large1	1.29662e-23	-0.270817	0.946	0.888	4.18614e-19	yes
233	Atf3	7.04381e-10	-0.2707	0.923	0.848	2.27409e-05
234	Sptan1	8.38501e-24	-0.268763	0.994	0.96	2.7071e-19	yes
235	Kdm6a	3.12033e-28	-0.268384	0.8	0.72	1.0074e-23	yes
236	Stmn1	2.45409e-125	-0.267861	0.463	0.166	7.92302e-121
237	Sema3e	1.63378e-30	-0.266646	0.999	0.963	5.27464e-26	yes
238	Fto	9.36354e-58	-0.266464	0.955	0.899	3.02302e-53
239	St3gal1	2.36292e-51	-0.265366	0.955	0.882	7.62869e-47
240	Cables1	6.2434e-55	-0.265349	0.905	0.797	2.01568e-50
241	Pakap.1	4.74984e-43	-0.263445	0.992	0.959	1.53349e-38
242	Dynll2	2.31742e-77	-0.263145	0.997	0.962	7.4818e-73	yes
243	Pak1	8.43461e-70	-0.263067	0.998	0.967	2.72312e-65
244	Zfp36l1	5.14735e-27	-0.262575	0.995	0.963	1.66182e-22	yes
245	Larp1b	1.20054e-39	-0.261536	0.869	0.793	3.87593e-35
246	Ptbp3	2.0183e-49	-0.261487	0.995	0.961	6.51608e-45
247	Psd3	2.90536e-31	-0.261312	0.942	0.894	9.37996e-27
248	Cstf3	1.68772e-19	-0.260904	0.788	0.749	5.4488e-15
249	Aldh1a2	2.71797e-86	-0.259564	0.391	0.146	8.77496e-82	yes
250	C1qtnf1	1.32994e-58	-0.259119	0.994	0.949	4.29372e-54
251	Slco2a1	8.46899e-24	-0.258911	0.89	0.82	2.73421e-19	yes
252	Hist2h2aa1	4.0935e-47	-0.258517	0.754	0.66	1.32159e-42
253	Mme	9.92988e-54	-0.258146	0.989	0.948	3.20586e-49
254	Dhcr7	2.00704e-68	-0.25731	0.768	0.621	6.47974e-64
255	Slc38a2	2.06545e-30	-0.256893	0.984	0.942	6.6683e-26	yes
256	Abca9	7.54305e-57	-0.256757	0.754	0.621	2.43527e-52
257	Cnn3	5.28701e-50	-0.256725	0.905	0.816	1.70691e-45	yes
258	Clcn3	2.66793e-16	-0.255648	0.944	0.922	8.6134e-12
259	Tnfsf13	7.33035e-123	-0.255335	0.54	0.243	2.3666e-118
260	Rbbp6	6.60297e-65	-0.253878	0.893	0.79	2.13177e-60	yes
261	Arhgef26	5.88347e-23	-0.25331	0.87	0.809	1.89948e-18	yes
262	Top1	2.99335e-48	-0.252867	0.985	0.947	9.66402e-44	yes
263	Micu1	1.67672e-55	-0.252719	0.989	0.946	5.41328e-51
264	Rora	1.54826e-33	-0.252469	0.981	0.947	4.99856e-29	yes
265	Scel	2.10835e-94	-0.25241	0.205	0.011	6.80679e-90
266	Fa2h	8.02311e-87	-0.251576	0.535	0.297	2.59026e-82	yes
267	Cebpd	6.92587e-08	-0.250929	0.416	0.355	0.00223602	yes
268	Clmn	5.22096e-35	-0.250423	0.799	0.716	1.68559e-30	yes
							0.4664

### Sheet: Endothelial DEGs
	Down in Wt1R394W/+ (n=25)									Up in Wt1R394W/+ (n=33)
	Gene	p_val	avg_log2FC	pct.1 Wt1+/+	pct.2 Wt1R394W/+	p_val_adj				Gene	p_val	avg_log2FC	pct.1 Wt1+/+	pct.2 Wt1R394W/+	p_val_adj
1	Lpl	2.93e-09	-0.600902	0.288	0.117	9.47e-05			1	Cyp26b1	7.73e-40	1.30369	0.442	0.822	2.5e-35
2	Gm8797	3.6e-19	-0.596877	0.965	0.913	1.16e-14			2	H2-K1	2.23e-38	0.912187	0.898	0.98	7.19e-34
3	Zbtb16	4.16e-13	-0.550834	0.402	0.168	1.34e-08			3	Mndal	1.29e-21	0.643531	0.359	0.688	4.15e-17
4	Maged2	1.61e-07	-0.527177	0.82	0.752	0.0051954			4	Iigp1	1.19e-07	0.629129	0.203	0.383	0.00382632
5	Smad6	2.59e-10	-0.496991	0.924	0.842	8.35e-06			5	Igfbp7	1.53e-12	0.624531	0.338	0.54	4.94e-08
6	Clec14a	1.06e-07	-0.45341	0.811	0.738	0.00342644			6	Nphs2	8.75e-17	0.592904	0.364	0.604	2.82e-12
7	Rpl5	6.62e-18	-0.434544	0.981	0.98	2.14e-13			7	Rarb	2.19e-14	0.568977	0.374	0.671	7.08e-10
8	Rplp1	9.11e-17	-0.408075	0.998	0.987	2.94e-12			8	H2-D1	7.73e-26	0.51987	0.998	0.993	2.49e-21
9	Sox18	2.48e-09	-0.360292	0.983	0.966	8e-05			9	Pde3a	7.16e-08	0.506389	0.113	0.268	0.00231213
10	Ets1	4.09e-10	-0.344972	0.986	0.966	1.32e-05			10	H2-Q7	6.51e-16	0.49925	0.34	0.601	2.1e-11
11	Fstl1	5.43e-07	-0.341756	0.757	0.644	0.0175302			11	Egr1	2.23e-08	0.498659	0.754	0.866	0.000720346
12	Gm2000	8.69e-10	-0.341686	0.764	0.634	2.81e-05			12	Pik3r4	8.91e-21	0.492101	0.194	0.507	2.88e-16
13	Ucp2	1.12e-06	-0.320462	0.849	0.772	0.0360981			13	Spry1	3.51e-10	0.477159	0.241	0.446	1.13e-05
14	Ppic	9.37e-08	-0.306149	0.915	0.899	0.00302469			14	Olfml2b	1.72e-10	0.470789	0.281	0.493	5.55e-06
15	Rnaset2b	1.14e-13	-0.290621	0.239	0.037	3.68e-09			15	Clic3	5.3e-21	0.459699	0.241	0.567	1.71e-16
16	Myl12b	5.05e-07	-0.289012	0.962	0.973	0.0163104			16	Sbno2	4.86e-07	0.449636	0.723	0.795	0.0156777
17	Cenpb	3.51e-07	-0.28505	0.818	0.708	0.011337			17	Actb	3.09e-10	0.439613	0.998	1	9.99e-06
18	Sft2d1	1.38e-07	-0.281876	0.35	0.195	0.0044583			18	H2-Q4	6.96e-14	0.42389	0.404	0.674	2.25e-09
19	Purb	1.47e-06	-0.263646	0.913	0.839	0.0473431			19	Mafb	1.89e-11	0.422116	0.348	0.581	6.1e-07
20	Rpl26	1.03e-08	-0.26296	0.991	0.98	0.000332405			20	2610307P16Rik	7.8e-08	0.411243	0.191	0.369	0.00251831
21	Pcdh1	1.1e-06	-0.257441	0.778	0.668	0.0354327			21	Fam174b	2.04e-10	0.409665	0.376	0.617	6.59e-06
22	Rps6	8.35e-08	-0.256053	0.965	0.973	0.00269461			22	Prkd2	9.5e-08	0.402664	0.641	0.779	0.00306813
23	Egfl7	4.61e-08	-0.253698	1	0.993	0.00148792			23	Pcp4l1	4.71e-18	0.392718	0.009	0.191	1.52e-13
24	Sparc	1.01e-08	-0.251759	1	0.997	0.000325382			24	Kdm6b	2.34e-07	0.388848	0.697	0.789	0.00754981
25	Dnm3	1.27e-06	-0.250561	0.678	0.477	0.0409248			25	Gadd45b	1.39e-06	0.386353	0.908	0.96	0.0450328
									26	Tgfb1	8.21e-08	0.38179	0.889	0.93	0.0026492
									27	Nupr1	3.27e-09	0.370245	0.57	0.752	0.000105555
									28	Cd24a	4.3e-11	0.356271	0.988	0.997	1.39e-06
									29	B2m	9.56e-12	0.349335	0.981	0.99	3.09e-07
									30	Mxra7	8.85e-09	0.282921	0.475	0.685	0.000285867
									31	Nrp1	2.12e-08	0.275814	0.998	0.997	0.000685008
									32	B3gnt2	1.32e-06	0.270481	0.856	0.899	0.0426313
									33	Nlrc5	2.35e-08	0.262069	0.076	0.218	0.000759931

### Sheet: Mesangial DEGs
	Down in Wt1R394W/+ (n=12)									Up in Wt1R394W/+ (n=25)
	Gene	p_val	avg_log2FC	pct.1 Wt1+/+	pct.2 Wt1R394W/+	p_val_adj				Gene	p_val	avg_log2FC	pct.1 Wt1+/+	pct.2 Wt1R394W/+	p_val_adj
1	Pcdh7	1.21e-06	-1.09352	0.289	0.067	0.0389568			1	Magi2	4.7e-09	2.03373	0.081	0.342	0.000151688
2	Zbtb16	4.22e-09	-0.916572	0.452	0.15	0.000136129			2	Mafb	4.16e-08	1.22437	0.508	0.758	0.00134302
3	Cpe	4.16e-11	-0.845885	0.685	0.358	1.34e-06			3	H2-D1	1.49e-11	0.971183	0.787	0.908	4.8e-07
4	Pcgf5	3.24e-07	-0.718504	0.782	0.583	0.0104462			4	Steap4	2.21e-08	0.960352	0.274	0.55	0.000712783
5	Cp	1.14e-06	-0.691924	0.746	0.558	0.0368313			5	Serpini1	9.97e-10	0.893318	0.604	0.875	3.22e-05
6	Serpine2	3.7e-13	-0.673558	0.995	0.992	1.2e-08			6	Dlgap1	5.06e-09	0.800137	0.787	0.95	0.00016322
7	Lgals1	5.41e-07	-0.622558	0.868	0.767	0.0174651			7	H2-Q7	9.54e-09	0.76815	0.355	0.633	0.000307902
8	4930511M06Rik	5.94e-07	-0.56052	0.365	0.125	0.0191704			8	Rgs6	7.5e-07	0.748201	0.239	0.492	0.0242159
9	Dkk2	1.1e-07	-0.48231	0.995	0.983	0.00354717			9	Cfh	5.52e-09	0.739507	0.203	0.5	0.00017808
10	Tpt1	6.64e-08	-0.452575	0.964	0.95	0.00214261			10	Syne1	8.79e-07	0.732805	0.645	0.775	0.0283939
11	Rplp1	4.95e-07	-0.448357	0.924	0.925	0.015976			11	Podxl	6.51e-08	0.710388	0.264	0.558	0.00210015
12	Rnaset2b	1.35e-10	-0.386553	0.33	0.025	4.37e-06			12	Pcp4l1	1.01e-13	0.70035	0.569	0.9	3.26e-09
									13	Clic3	1.49e-07	0.691121	0.234	0.492	0.00482368
									14	Arl15	4.97e-07	0.660814	0.827	0.933	0.0160535
									15	Ptpro	5.69e-08	0.642016	0.066	0.292	0.00183721
									16	Tspan15	6.97e-17	0.611464	0.254	0.7	2.25e-12
									17	Alad	1.18e-08	0.6059	0.609	0.8	0.000379447
									18	Tspan5	3.32e-08	0.565138	0.665	0.842	0.00107261
									19	Mast4	9.05e-07	0.520711	0.843	0.892	0.0292206
									20	Ncf2	1.42e-11	0.513213	0.152	0.508	4.58e-07
									21	Dach1	2.43e-07	0.476761	0.142	0.4	0.00785644
									22	Nebl	4.21e-07	0.447204	0.02	0.183	0.0135804
									23	Pla2g7	7.98e-07	0.364507	0.127	0.35	0.0257789
									24	Pgf	8.46e-07	0.357708	0.183	0.45	0.027325
									25	Shisa3	3.06e-08	0.344509	0.051	0.267	0.000988661

### Sheet: Parietal DEGs
	Down in Wt1R394W/+ (n=0)									Up in Wt1R394W/+ (n=6)
	Gene	p_val	avg_log2FC	pct.1 Wt1+/+	pct.2 Wt1R394W/+	p_val_adj				Gene	p_val	avg_log2FC	pct.1 Wt1+/+	pct.2 Wt1R394W/+	p_val_adj	Predicted WT1 binding motif
									1	Agrp	6.57e-07	1.13135	0.568	0.951	0.0211959	yes
									2	Cd59a	6.53e-08	1.05543	0.973	1	0.0021095
									3	Shisa3	1.94e-07	1.03797	0.568	0.951	0.00625051
									4	Sulf1	4.92e-07	1.00723	0.595	0.951	0.0158939	yes
									5	Cers6	1.33e-06	0.970854	0.838	0.976	0.0430131	yes
									6	Gm266	8.35e-07	0.786101	0.243	0.707	0.0269438	yes
																0.6667
