## Supplementary Table 2 for "Exploration of the single-cell transcriptomic landscape identifies aberrant glomerular cell crosstalk in a murine model of WT1 kidney disease"

### Sheet: Conserved_upregulated
	Upregulated in Wt1R394W/+ and 2/3 otherdatasets (n=47)
	Gene	p_val	avg_log2FC	pct.1 Wt1+/+	pct.2 Wt1R394W/+	p_val_adj	Shared between	Predicted WT1 binding motif
1	R3hdml	5.15e-305	1.08843	0.875	0.953	1.66e-300	4
2	Pkm	0	0.87309	0.974	0.96	0	3	yes
3	Cald1	1.36e-245	0.821853	0.673	0.931	4.39e-241	3
4	Adm	1.16e-120	0.657624	0.966	0.96	3.73e-116	4	yes
5	Dusp14	1.36e-235	0.64471	0.355	0.752	4.38e-231	4	yes
6	Gpx3	0	0.552844	0.065	0.58	0	4
7	Vamp5	2.94e-133	0.542508	0.91	0.929	9.5e-129	4
8	F2r	2.54e-118	0.500556	0.93	0.952	8.2e-114	4
9	Ier3	1.19e-57	0.485369	0.941	0.935	3.83e-53	3
10	Gmpr	5.4e-222	0.479216	0.377	0.762	1.74e-217	3
11	Nr4a1	2.64e-54	0.466862	0.897	0.928	8.52e-50	4	yes
12	Tspan2	3.47e-159	0.463853	0.986	0.962	1.12e-154	4
13	Tmem54	1.16e-132	0.457763	0.975	0.948	3.74e-128	3	yes
14	Colgalt2	2.84e-109	0.445468	0.944	0.951	9.18e-105	3
15	Ppic	1.08e-153	0.43153	0.585	0.805	3.48e-149	3	yes
16	Ankrd1	3.79e-91	0.424834	0.392	0.643	1.22e-86	4
17	Ccnd1	1.43e-103	0.423326	0.413	0.667	4.61e-99	3	yes
18	Lgals1	4.03e-97	0.416513	0.401	0.649	1.3e-92	4	yes
19	Gm1673	1.76e-137	0.406926	0.33	0.645	5.68e-133	4	yes
20	mt-Co2	3.75e-89	0.397936	0.998	0.982	1.21e-84	3
21	Slc6a6	5.74e-42	0.396447	0.93	0.928	1.85e-37	3	yes
22	Hivep2	3.46e-39	0.387898	0.911	0.931	1.12e-34	3	yes
23	Gadd45b	2.32e-42	0.38369	0.914	0.935	7.48e-38	4	yes
24	Ston2	1.62e-93	0.383247	0.658	0.838	5.24e-89	3
25	Clu	1.52e-172	0.372081	0.096	0.419	4.89e-168	4
26	Lgmn	7.57e-105	0.360647	0.793	0.893	2.45e-100	3
27	Il18	2.12e-138	0.359391	0.223	0.534	6.84e-134	3
28	Fuca1	1.31e-97	0.336266	0.761	0.87	4.22e-93	4	yes
29	Hspb1	4.8e-18	0.336029	0.961	0.959	1.55e-13	3
30	Cxcl1	2.13e-88	0.321905	0.106	0.326	6.87e-84	4	yes
31	Ergic1	3.21e-85	0.307833	0.609	0.788	1.04e-80	3	yes
32	Rplp0	2.84e-95	0.305313	0.99	0.97	9.17e-91	3	yes
33	Kazn	3.03e-101	0.304675	0.379	0.66	9.8e-97	4
34	Crip1	2.09e-22	0.304463	0.889	0.889	6.75e-18	4
35	Tnfrsf12a	1.53e-38	0.302284	0.86	0.89	4.92e-34	4	yes
36	Csrp1	6.54e-16	0.291528	0.614	0.678	2.11e-11	4	yes
37	Tpm1	3.02e-56	0.283	0.996	0.974	9.74e-52	3	yes
38	Rell1	7.1e-91	0.282752	0.408	0.666	2.29e-86	3
39	Rpl21	5.96e-95	0.277849	0.997	0.983	1.92e-90	3
40	Actn1	1.03e-41	0.271672	0.891	0.909	3.31e-37	3	yes
41	Cnn2	5.12e-59	0.264153	0.491	0.673	1.65e-54	4
42	Tnfaip2	1.22e-49	0.262171	0.769	0.855	3.94e-45	3	yes
43	Ldlrap1	9.13e-62	0.262159	0.69	0.806	2.95e-57	3	yes
44	Bok	1.73e-134	0.254416	0.099	0.373	5.58e-130	4	yes
45	Plod2	2.9e-26	0.254188	0.975	0.947	9.36e-22	3
46	Net1	3.13e-52	0.253838	0.543	0.705	1.01e-47	4
47	Prss23	4.77e-134	0.252364	0.093	0.368	1.54e-129	4	yes
								0.5106

### Sheet: Unique_upregulated
	Upregulated unique to Wt1R394W/+ (n=114)
	gene	p_val	avg_log2FC	pct.1 Wt1+/+	pct.2 Wt1R394W/+	p_val_adj	Predicted WT1 binding motif
1	Cdkn1c	0	1.03718	0.999	0.994	0	yes
2	Gm42418	9.87e-55	0.991776	0.999	0.999	3.19e-50
3	Aplp1	0	0.888289	0.994	0.966	0	yes
4	Myl7	3.91e-35	0.832278	0.228	0.369	1.26e-30	yes
5	Kitl	4.30752e-214	0.813469	0.317	0.715	1.39068e-209	yes
6	Gm26532	8.7e-53	0.766367	0.598	0.706	2.81e-48
7	Egf	7.56e-147	0.742125	0.832	0.909	2.44e-142
8	Degs1	0	0.733731	0.993	0.971	0
9	Spon1	1.71e-274	0.709153	0.239	0.676	5.52e-270
10	Uqcc2	8.1e-242	0.65492	0.88	0.919	2.61e-237	yes
11	Lrrc49	0	0.610606	0.391	0.827	0
12	Arhgap29	1.1e-170	0.607405	0.907	0.946	3.56e-166
13	Cyp26a1	7.53e-101	0.594308	0.036	0.223	2.43e-96	yes
14	Eif3m	5.5e-306	0.579995	0.998	0.976	1.78e-301	yes
15	Magi3	5.17e-48	0.575388	0.54	0.703	1.67e-43	yes
16	Ptchd4	3.32e-96	0.570988	0.429	0.708	1.07e-91	yes
17	Ccn2	1.95e-52	0.569293	0.969	0.963	6.31e-48
18	Nphs2	0	0.549117	1	0.993	0
19	Slc27a3	3.36e-160	0.522451	0.719	0.888	1.08e-155
20	Sh3bp5	7.49e-209	0.517083	0.303	0.689	2.42e-204
21	Jdp2	1.7e-162	0.506184	0.51	0.796	5.48e-158	yes
22	Nckap5	3.22e-134	0.503231	0.219	0.513	1.04e-129	yes
23	Cst3	4.64e-155	0.492315	0.99	0.962	1.5e-150	yes
24	Pcolce	6.3e-157	0.473676	0.99	0.96	2.03e-152	yes
25	Ccn1	7.38e-35	0.471519	0.94	0.934	2.38e-30
26	Dusp1	1.49e-38	0.451129	0.964	0.95	4.82e-34	yes
27	Nap1l1	2.4e-172	0.448176	0.996	0.974	7.74e-168
28	Rgs7bp	1.73e-175	0.44772	0.031	0.305	5.58e-171
29	Pstpip2	7.16e-153	0.4461	0.109	0.417	2.31e-148
30	Abat	3.32931e-171	0.444193	0.47	0.785	1.07487e-166
29	Tmsb4x	3.92e-194	0.43893	1	0.997	1.26e-189	yes
30	mt-Cytb	5.5e-133	0.435193	0.998	0.985	1.78e-128
31	mt-Co3	3.02e-97	0.413203	0.999	0.995	9.76e-93	yes
32	Crim1	3.15e-89	0.409994	1	0.97	1.02e-84	yes
33	Parm1	1.22e-222	0.396503	0.017	0.331	3.94e-218	yes
36	Tdrd5	8.98e-92	0.376311	0.994	0.97	2.9e-87	yes
37	Tns3	7.23e-125	0.369044	0.993	0.972	2.34e-120
38	Sema3b	3.21e-108	0.367687	0.608	0.798	1.04e-103	yes
39	Npr3	8.33e-120	0.365588	0.997	0.971	2.69e-115	yes
40	Bsg	9.01e-127	0.363341	0.99	0.963	2.91e-122	yes
41	Tcim	1.87e-96	0.36244	0.257	0.515	6.04e-92
42	Rplp1	7.69e-144	0.360047	0.99	0.961	2.48e-139
43	Sik1	8.1e-97	0.357396	0.464	0.714	2.61e-92	yes
44	Hoxb9	1.06e-231	0.352857	0.046	0.404	3.44e-227	yes
45	Slk	2.41e-78	0.350937	0.891	0.922	7.77e-74
46	Gas1	3.02e-23	0.346144	0.939	0.925	9.76e-19	yes
47	Mir99ahg	4.58e-65	0.346023	0.406	0.646	1.48e-60
48	Ptgds	2.23e-90	0.344226	0.098	0.32	7.19e-86	yes
49	Cox6c	4.36e-132	0.341656	0.993	0.971	1.41e-127	yes
50	mt-Nd4	2.23e-58	0.340753	0.999	0.977	7.2e-54
51	Slc25a4	5.09e-107	0.340425	0.975	0.946	1.64e-102
52	Tmem178	1.15e-86	0.335152	0.494	0.732	3.71e-82	yes
53	Camk2d	2.76e-33	0.326033	0.939	0.931	8.89e-29	yes
54	Gm12829	1.24e-98	0.32546	0.17	0.418	4e-94	yes
55	Eml1	3.04e-66	0.322271	0.889	0.923	9.83e-62	yes
56	Ndufa4	1.54e-86	0.320419	0.988	0.959	4.99e-82
57	Rpl5	4.54e-102	0.318699	0.986	0.954	1.47e-97	yes
58	Ccser1	3e-95	0.317952	0.164	0.423	9.68e-91
59	Hivep1	1.18e-46	0.31691	0.934	0.939	3.82e-42	yes
60	Pbx1	1.43e-27	0.315533	0.6	0.715	4.62e-23	yes
61	Ndufa1	4.4e-93	0.31466	0.978	0.938	1.42e-88	yes
62	Fbxl7	1.37e-34	0.312557	0.3	0.456	4.43e-30
63	Selenof	1.35e-110	0.31122	0.993	0.959	4.35e-106	yes
64	mt-Co1	1.44e-58	0.311203	0.999	0.986	4.64e-54
65	Pla2g7	8.51e-136	0.301725	0.027	0.25	2.75e-131	yes
66	Nupr1	8.57e-34	0.29984	0.999	0.985	2.77e-29	yes
67	Cox8a	3.6e-109	0.299466	0.998	0.973	1.16e-104
68	Pcsk5	2.24e-40	0.297453	0.904	0.932	7.22e-36	yes
69	Uaca	5e-77	0.297245	0.998	0.97	1.61e-72
70	Plat	1.83e-135	0.296081	1	0.987	5.9e-131	yes
71	Cenpb	2.89e-76	0.295995	0.735	0.842	9.33e-72
72	Fez2	3.91e-86	0.295889	0.919	0.924	1.26e-81
73	Pkdcc	1.26e-54	0.293223	0.737	0.833	4.07e-50	yes
74	Btbd11	3.84e-68	0.292897	0.253	0.49	1.24e-63	yes
75	Cryab	5.71e-58	0.291454	0.997	0.974	1.84e-53	yes
76	Anxa5	3.57e-53	0.28896	0.942	0.921	1.15e-48	yes
77	Ost4	4.51e-84	0.287921	0.988	0.952	1.46e-79	yes
78	Eya4	1.65e-47	0.286454	0.625	0.788	5.34e-43	yes
79	Htra1	3.77e-102	0.283091	0.998	0.975	1.22e-97
80	Gadd45a	4.87e-71	0.281875	0.996	0.969	1.57e-66
81	Rhpn1	3.92e-88	0.281716	0.999	0.976	1.26e-83	yes
82	Pros1	3.19e-42	0.280904	0.983	0.961	1.03e-37
83	Ptpn1	2.47e-64	0.280343	0.944	0.939	7.98e-60	yes
84	Golim4	2.29e-90	0.280018	0.999	0.974	7.41e-86	yes
85	Reep1	3.4e-227	0.27899	0.03	0.365	1.1e-222
86	Bicc1	3.78e-44	0.278127	0.548	0.731	1.22e-39	yes
87	Ccnd2	2.57e-75	0.276412	0.116	0.312	8.29e-71	yes
88	Ndufb1-ps	1.65e-71	0.276034	0.985	0.944	5.33e-67
89	Ndufb3	1.03e-59	0.276001	0.954	0.929	3.32e-55	yes
90	Me3	1.09e-161	0.275449	0.091	0.4	3.51e-157
91	Fkbp9	7.29e-71	0.274582	0.948	0.927	2.35e-66
92	Slc25a3	1.98e-96	0.272862	0.996	0.972	6.39e-92	yes
93	Gm47283	6.22e-42	0.270819	0.937	0.933	2.01e-37
94	Dhrs3	1.22e-59	0.269698	0.401	0.608	3.94e-55	yes
95	Alcam	2.29e-24	0.269697	0.904	0.907	7.38e-20
96	Adamts9	8.33e-17	0.269435	0.647	0.733	2.69e-12
97	Enah	3.81e-40	0.268554	0.562	0.71	1.23e-35	yes
98	Steap3	3.15e-48	0.268316	0.953	0.939	1.02e-43	yes
99	Prdx2	1.22e-53	0.268117	0.973	0.943	3.95e-49
100	Fgl2	6.75e-18	0.267213	0.298	0.395	2.18e-13
101	Cox5a	2.77e-62	0.266593	0.976	0.938	8.94e-58	yes
102	Arhgap24	1.34e-104	0.266284	1	0.974	4.33e-100	yes
103	Myl12a	5.33e-86	0.26621	0.997	0.977	1.72e-81	yes
104	Mbd2	3.78e-77	0.265355	0.959	0.948	1.22e-72	yes
105	Mertk	3.71e-53	0.263866	0.998	0.971	1.2e-48
106	Dse	8.53e-59	0.263236	0.654	0.811	2.75e-54	yes
107	Ntn4	2.31e-23	0.262139	0.166	0.271	7.47e-19	yes
108	Gm2000	1.49e-64	0.256385	0.751	0.844	4.82e-60
109	Cd302	1.79e-95	0.255715	0.325	0.595	5.77e-91	yes
110	Igfbp7	2.4e-125	0.253868	1	0.994	7.75e-121	yes
111	Ostf1	1.84e-57	0.252019	0.976	0.948	5.95e-53	yes
112	Alb	1.13e-103	0.25182	0.131	0.382	3.64e-99
113	Aagab	5.2e-55	0.250961	0.94	0.933	1.68e-50	yes
114	Cox17	6e-56	0.2506	0.973	0.93	1.94e-51
							0.5789

### Sheet: Conserved_downregualted
	Downregulated in Wt1R394W/+ and 2/3 other datasets (n=17)
	Gene	p_val	avg_log2FC	pct.1 Wt1+/+	pct.2 Wt1R394W/+	p_val_adj	Shared between	Predicted WT1 binding motif
1	Sulf1	0	-0.956164	0.978	0.793	0	4	yes
2	Snx31	0	-0.767313	0.937	0.6	0	4
3	Shisa3	0	-0.74725	0.992	0.923	0	3
4	Thsd7a	4.78e-201	-0.667451	1	0.981	1.54e-196	3
5	H2-Q6	3.77e-170	-0.593645	0.999	0.971	1.22e-165	3
6	Hspa1a	1.01e-62	-0.568541	0.986	0.941	3.26e-58	3	yes
7	Trabd2b	1.54e-180	-0.565119	0.759	0.432	4.97e-176	3
8	Gas7	5.14e-146	-0.508867	0.968	0.868	1.66e-141	3	yes
9	Pard3b	4.44e-149	-0.487334	1	0.984	1.43e-144	4	yes
10	Mafb	1.18787e-171	-0.459362	0.999	0.977	3.83504e-167	4	yes
11	Zbtb20	7.87e-148	-0.450597	1	0.972	2.54e-143	3
12	Vegfa	2.7e-234	-0.424172	1	0.976	8.71e-230	3	yes
13	Ifngr1	1.23e-138	-0.417529	0.991	0.938	3.97e-134	3
14	Fam129b	1.13e-125	-0.394926	0.974	0.902	3.64e-121	4
15	Mat2a	5.41e-47	-0.365736	0.972	0.926	1.75e-42	3
16	Anxa4	4.17e-138	-0.354706	0.991	0.947	1.35e-133	3
17	Dpysl2	3.29e-115	-0.345884	0.992	0.949	1.06e-110	3
								0.3529

### Sheet: Unique_downregulated
	Downregulated unique to Wt1R394W/+ (n=195)
	Gene	p_val	avg_log2FC	pct.1 Wt1+/+	pct.2 Wt1R394W/+	p_val_adj	Predicted WT1 binding motif
1	H2-D1	0	-1.35491	0.996	0.966	0
2	B2m	0	-1.06724	0.961	0.817	0
3	Ntrk3	0	-1.01243	0.972	0.737	0	yes
4	H2-K1	0	-0.961324	0.993	0.956	0
5	Tmem164	0	-0.951353	0.962	0.747	0
6	Gsta4	0	-0.926301	0.989	0.912	0
7	Samd12	1.1e-216	-0.852297	0.775	0.392	3.56e-212	yes
8	Usp53	4.55e-173	-0.744051	0.922	0.779	1.47e-168
9	Smarca2	3.12e-284	-0.740794	0.963	0.806	1.01e-279
10	Lrmda	3.16e-139	-0.734869	0.935	0.803	1.02e-134
11	Sox5	9.99e-215	-0.728749	0.996	0.935	3.23e-210	yes
12	Efna5	6.81e-186	-0.725101	0.376	0.027	2.2e-181
13	Cd59a	0	-0.716401	0.997	0.964	0
14	Tmem108	1.39e-192	-0.70629	0.993	0.932	4.49e-188
15	Pitpnc1	4.89e-157	-0.70343	0.901	0.693	1.58e-152	yes
16	Asic2	1.07e-210	-0.678251	0.651	0.247	3.46e-206
17	Nrp1	9.7e-289	-0.651289	0.97	0.814	3.13e-284	yes
18	Etl4	3.9e-155	-0.648742	0.944	0.798	1.26e-150	yes
19	Flrt2	8.65e-75	-0.625371	0.977	0.917	2.79e-70
20	Plce1	5.18e-224	-0.612778	0.999	0.966	1.67e-219
21	Agrp	3.16e-173	-0.609814	0.984	0.911	1.02e-168	yes
22	Car12	1.08e-232	-0.608432	0.935	0.684	3.49e-228	yes
23	Elmo1	9.07e-166	-0.602331	0.971	0.881	2.93e-161	yes
24	Fchsd2	2.61e-127	-0.599984	0.987	0.927	8.43e-123	yes
25	Mgat4a	1.25e-225	-0.598696	0.885	0.636	4.04e-221
26	Sntb2	2.38e-163	-0.596145	0.951	0.803	7.67e-159
27	Magi2	4.33e-180	-0.59524	1	0.989	1.4e-175	yes
28	Csrp2	3.76e-176	-0.588135	0.984	0.921	1.21e-171
29	Ror1	4.57e-117	-0.548138	0.844	0.633	1.48e-112	yes
30	Auts2	6.38e-137	-0.547727	0.996	0.959	2.06e-132	yes
31	Stat3	6.55e-78	-0.545475	0.962	0.907	2.11e-73	yes
32	Rbms3	5.35e-132	-0.539121	0.988	0.924	1.73e-127
33	H2-Q4	2.98e-192	-0.536878	0.881	0.653	9.61e-188
34	Adamts6	3.96e-196	-0.535448	0.478	0.095	1.28e-191	yes
35	Zbtb7c	1.93e-160	-0.520926	0.996	0.954	6.23e-156	yes
36	Hsph1	1.32e-30	-0.520035	0.919	0.875	4.27e-26	yes
37	Pdzd2	7.92e-114	-0.519336	0.905	0.764	2.56e-109
38	Pag1	1.39e-98	-0.515252	0.982	0.91	4.48e-94
39	Ints6	4.47e-79	-0.507555	0.768	0.614	1.44e-74	yes
40	Cry1	4.04e-156	-0.507499	0.874	0.678	1.3e-151
41	Ncf2	0	-0.503007	0.616	0.08	0	yes
42	Gm13814	4.77e-124	-0.500292	0.876	0.667	1.54e-119	yes
43	Rassf8	4.92e-136	-0.499812	0.962	0.888	1.59e-131
44	St6gal1	2.45e-129	-0.49757	0.977	0.893	7.92e-125	yes
45	Sertad2	1.74e-69	-0.496049	0.904	0.822	5.62e-65	yes
46	Gm29266	3.04e-107	-0.491683	0.999	0.96	9.83e-103
47	Foxs1	3.08e-229	-0.488679	0.59	0.15	9.96e-225
48	Epc1	5.69e-37	-0.483066	0.91	0.848	1.84e-32	yes
49	Il34	1.69e-229	-0.470378	0.66	0.23	5.46e-225
50	Prkd1	5.23e-115	-0.463975	0.743	0.492	1.69e-110	yes
51	Bmpr1b	6.64e-99	-0.461399	0.388	0.129	2.14e-94
52	Tnfsf12	1.01e-187	-0.460509	0.88	0.655	3.25e-183	yes
53	Gpr39	3.79e-146	-0.457214	0.432	0.105	1.22e-141
54	Jarid2	3.91e-62	-0.456154	0.981	0.93	1.26e-57	yes
55	Eml2	1.43e-130	-0.449809	0.969	0.907	4.62e-126
56	Tsc22d3	1.04e-64	-0.442914	0.896	0.795	3.35e-60
57	Nck2	7.87e-123	-0.441235	0.992	0.947	2.54e-118
58	Pabpc1	1.11e-129	-0.440165	0.991	0.954	3.58e-125	yes
59	Tsc22d2	7.09e-63	-0.427079	0.862	0.769	2.29e-58
60	Prkce	1.01e-96	-0.42566	0.952	0.863	3.27e-92	yes
61	Cdon	2.23e-212	-0.422968	0.55	0.14	7.19e-208
62	Zfp385b	3.86e-83	-0.414065	0.997	0.955	1.25e-78
63	Nectin2	3.23e-145	-0.411752	0.935	0.807	1.04e-140
64	Zfp423	7.9e-102	-0.404831	0.907	0.786	2.55e-97	yes
65	Rassf1	1.1e-75	-0.404627	0.917	0.847	3.55e-71	yes
66	Rgl1	5.9e-174	-0.399025	0.587	0.232	1.9e-169	yes
67	Gabrb1	2.1e-61	-0.398394	0.641	0.439	6.77e-57
68	Agap1	9.24e-95	-0.3973	0.968	0.902	2.98e-90	yes
69	Hspb8	3.93e-84	-0.396132	0.904	0.76	1.27e-79
70	Nebl	3.23e-98	-0.395411	1	0.972	1.04e-93	yes
71	Pknox2	3.19e-45	-0.395322	0.725	0.608	1.03e-40	yes
72	Tm4sf1	1.57e-115	-0.394593	0.998	0.978	5.07e-111
73	Tcf7l1	7.87e-85	-0.394129	0.745	0.539	2.54e-80	yes
74	Rhob	8.63e-49	-0.39362	0.958	0.913	2.78e-44	yes
75	Maml3	2.94e-80	-0.392991	0.999	0.965	9.48e-76	yes
76	Glcci1	3.54e-103	-0.392975	0.993	0.95	1.14e-98	yes
77	Wls	4.51e-36	-0.392028	0.997	0.966	1.46e-31
78	Man1a	1.96e-25	-0.385389	0.728	0.635	6.34e-21
79	St3gal3	3.51e-93	-0.378105	0.995	0.951	1.13e-88	yes
80	Rere	1.22e-70	-0.376704	0.992	0.949	3.94e-66
81	Parp4	2.13e-70	-0.375864	0.988	0.945	6.87e-66
82	Cblb	1.99e-45	-0.375738	0.999	0.961	6.43e-41
83	Abr	6.46e-148	-0.374164	0.869	0.645	2.09e-143
84	Dock4	6.41e-67	-0.370362	1	0.973	2.07e-62
85	Nde1	7.02e-137	-0.368047	0.938	0.824	2.27e-132
86	Ext1	7.47e-41	-0.364185	0.972	0.921	2.41e-36	yes
87	Vcl	5.16e-25	-0.359322	0.922	0.863	1.67e-20
88	Ntng2	2.52e-66	-0.355069	0.918	0.817	8.12e-62	yes
89	Lgalsl	1.9e-77	-0.354274	0.922	0.829	6.14e-73
90	Lrrc1	1.78e-105	-0.349883	0.975	0.919	5.74e-101
91	Hspd1	3.92e-26	-0.349764	0.959	0.911	1.27e-21
92	Ksr1	6.73e-42	-0.349027	0.954	0.906	2.17e-37
93	B4galt1	4.46e-56	-0.347169	0.84	0.718	1.44e-51
94	Tmed3	1.85e-96	-0.345245	0.93	0.839	5.97e-92
95	Dock5	5.68e-69	-0.341267	0.99	0.947	1.83e-64	yes
96	Lrba	5.78e-72	-0.340557	0.958	0.884	1.86e-67	yes
97	Tenm4	3.37e-129	-0.337812	0.31	0.039	1.09e-124	yes
98	Cd55	1.45e-95	-0.334664	0.989	0.939	4.7e-91	yes
99	Znrf3	8.78e-49	-0.334431	0.882	0.78	2.83e-44	yes
100	Zfp608	2.09e-36	-0.333469	0.903	0.84	6.73e-32	yes
101	H2-T23	2.33e-93	-0.333272	0.971	0.899	7.51e-89	yes
102	Kmt5a	1.66e-102	-0.333267	0.909	0.777	5.37e-98	yes
103	Pde3a	1.85e-52	-0.331033	0.988	0.94	5.98e-48	yes
104	Arid1b	9.56915e-76	-0.328964	0.956	0.887	3.0894e-71	yes
105	Loxl2	1.23e-146	-0.32794	0.918	0.351	3.96e-142
106	Pitpnm3	3.93e-138	-0.327678	0.525	0.193	1.27e-133
107	C1qtnf7	4.78e-47	-0.327541	0.991	0.955	1.54e-42
108	Ppp1r10	1.61e-96	-0.32574	0.786	0.606	5.2e-92
109	Irf1	7.23e-24	-0.325426	0.686	0.612	2.33e-19
110	Pard3bos1	1.06e-59	-0.322025	0.856	0.718	3.43e-55
111	Rhbdl3	6.24e-75	-0.321957	0.799	0.632	2.02e-70	yes
112	Cys1	7.23e-63	-0.320356	0.623	0.435	2.33e-58	yes
113	Gabra4	1.46e-63	-0.319755	0.647	0.452	4.72e-59	yes
114	Elovl5	5.95e-61	-0.318518	0.708	0.547	1.92e-56	yes
115	Pawr	7.46e-23	-0.31767	0.946	0.898	2.41e-18	yes
116	Itgb8	1.53e-43	-0.314777	0.924	0.855	4.92e-39	yes
117	Acot2	2.12e-25	-0.314042	0.8	0.724	6.86e-21
118	Tnfaip8	3.44e-75	-0.313542	0.956	0.883	1.11e-70
119	Ust	4.91e-121	-0.313149	0.312	0.048	1.58e-116
120	Plcl1	5.53e-47	-0.31263	0.997	0.959	1.79e-42
121	Adamts16	3.41e-27	-0.311078	0.752	0.662	1.1e-22	yes
122	1110038B12Rik	8.69e-67	-0.310173	0.754	0.617	2.81e-62
123	Msi2	1.57e-69	-0.307946	0.99	0.946	5.08e-65	yes
124	Hoxc8	9.59e-70	-0.306524	0.984	0.927	3.1e-65	yes
125	Ctnnd1	7.83e-40	-0.306217	0.962	0.919	2.53e-35
126	Dach1	1.65e-49	-0.304704	0.999	0.975	5.31e-45	yes
127	Nufip2	3.19e-38	-0.304264	0.913	0.874	1.03e-33
128	Vtcn1	6.66e-86	-0.301661	0.625	0.395	2.15e-81	yes
129	Npas2	1.09e-70	-0.300682	0.577	0.36	3.51e-66
130	Fmnl2	5.99e-39	-0.299842	0.992	0.958	1.93e-34
131	Pcsk6	5.08e-88	-0.296158	0.83	0.611	1.64e-83
132	Syne1	7.75e-44	-0.29522	0.983	0.93	2.5e-39	yes
133	Ctdspl	3.02e-72	-0.294083	0.997	0.96	9.74e-68	yes
134	Arhgap32	4.66e-44	-0.292164	0.892	0.831	1.5e-39
135	Mcu	3.44e-49	-0.291869	0.944	0.866	1.11e-44
136	Zswim6	8.05e-30	-0.290777	0.982	0.92	2.6e-25	yes
137	Mpp7	2.1e-11	-0.290657	0.89	0.847	6.79e-07
138	Ppp1r15a	6.82e-33	-0.290564	0.892	0.82	2.2e-28
139	Stat1	3.09e-63	-0.290044	0.697	0.547	9.97e-59
140	Nlk	5.67e-37	-0.289908	0.978	0.927	1.83e-32	yes
141	Pank1	2.33e-94	-0.288094	0.705	0.48	7.54e-90	yes
142	Sncaip	4.58e-45	-0.287837	0.996	0.96	1.48e-40	yes
143	Tuba1b	3.64e-67	-0.28695	0.992	0.95	1.17e-62
144	Hspe1	9.02e-13	-0.284664	0.983	0.941	2.91e-08
145	Fam172a	5.37e-43	-0.284509	0.917	0.853	1.73e-38
146	Mier1	1.22e-76	-0.283839	0.975	0.908	3.95e-72	yes
147	Sash1	3.16e-80	-0.283025	0.743	0.552	1.02e-75
148	Usp37	2.03e-37	-0.282714	0.593	0.46	6.55e-33
149	Bcl6	8.88e-80	-0.282684	0.521	0.299	2.87e-75
150	Fnbp1l	1.84e-71	-0.281098	0.997	0.967	5.95e-67	yes
151	Usp54	3.92e-27	-0.280144	0.627	0.535	1.27e-22
152	Notch2	1.81e-52	-0.279908	0.88	0.772	5.84e-48
153	Arih1	1.08599e-20	-0.279112	0.919	0.878	3.50613e-16
154	Prxl2c	5.71e-81	-0.278524	0.949	0.875	1.84e-76
155	Rreb1	6.47e-44	-0.27837	0.876	0.813	2.09e-39	yes
156	Calm3	1.91e-78	-0.276471	0.939	0.85	6.18e-74	yes
157	Dync1i1	9.58e-25	-0.275703	0.93	0.891	3.09e-20
158	Dlgap4	1.47e-36	-0.275437	0.969	0.92	4.76e-32	yes
159	Ncald	3.06e-71	-0.274876	0.504	0.283	9.89e-67	yes
160	Sik2	6.91e-19	-0.274673	0.775	0.707	2.23e-14
161	Lgr4	3.34e-42	-0.273955	0.962	0.901	1.08e-37	yes
162	Igf1r	7.79e-44	-0.27338	0.99	0.951	2.51e-39	yes
163	Arhgap18	3.98e-51	-0.273016	0.978	0.925	1.29e-46	yes
164	Arhgef18	4.88e-65	-0.272102	0.997	0.964	1.58e-60	yes
165	Large1	1.3e-23	-0.270817	0.946	0.888	4.19e-19	yes
166	Atf3	7.04e-10	-0.2707	0.923	0.848	2.27e-05
167	Sptan1	8.39e-24	-0.268763	0.994	0.96	2.71e-19	yes
168	Kdm6a	3.12e-28	-0.268384	0.8	0.72	1.01e-23	yes
169	Stmn1	2.45e-125	-0.267861	0.463	0.166	7.92e-121
170	Sema3e	1.63e-30	-0.266646	0.999	0.963	5.27e-26	yes
171	Fto	9.36e-58	-0.266464	0.955	0.899	3.02e-53
172	Cables1	6.24e-55	-0.265349	0.905	0.797	2.02e-50
173	Pakap.1	4.75e-43	-0.263445	0.992	0.959	1.53e-38
174	Dynll2	2.32e-77	-0.263145	0.997	0.962	7.48e-73	yes
175	Larp1b	1.2e-39	-0.261536	0.869	0.793	3.88e-35
176	Ptbp3	2.02e-49	-0.261487	0.995	0.961	6.52e-45
177	Psd3	2.91e-31	-0.261312	0.942	0.894	9.38e-27
178	Cstf3	1.69e-19	-0.260904	0.788	0.749	5.45e-15
179	Aldh1a2	2.72e-86	-0.259564	0.391	0.146	8.77e-82	yes
180	C1qtnf1	1.33e-58	-0.259119	0.994	0.949	4.29e-54
181	Slco2a1	8.47e-24	-0.258911	0.89	0.82	2.73e-19	yes
182	Dhcr7	2.01e-68	-0.25731	0.768	0.621	6.48e-64
183	Slc38a2	2.07e-30	-0.256893	0.984	0.942	6.67e-26	yes
184	Abca9	7.54e-57	-0.256757	0.754	0.621	2.44e-52
185	Cnn3	5.29e-50	-0.256725	0.905	0.816	1.71e-45	yes
186	Clcn3	2.67e-16	-0.255648	0.944	0.922	8.61e-12
187	Tnfsf13	7.33e-123	-0.255335	0.54	0.243	2.37e-118
188	Arhgef26	5.88e-23	-0.25331	0.87	0.809	1.9e-18	yes
189	Top1	2.99e-48	-0.252867	0.985	0.947	9.66e-44	yes
190	Micu1	1.68e-55	-0.252719	0.989	0.946	5.41e-51
191	Rora	1.55e-33	-0.252469	0.981	0.947	5e-29	yes
192	Scel	2.11e-94	-0.25241	0.205	0.011	6.81e-90
193	Fa2h	8.02e-87	-0.251576	0.535	0.297	2.59e-82	yes
194	Cebpd	6.93e-08	-0.250929	0.416	0.355	0.00223602	yes
195	Clmn	5.22e-35	-0.250423	0.799	0.716	1.69e-30	yes
							0.4769
